# m^6^A demethylase ALKBH5 promotes tumor cell proliferation by destabilizing IGF2BPs target genes and worsens the prognosis of patients with non-small cell lung cancer

**DOI:** 10.1101/2021.07.06.451216

**Authors:** Kazuo Tsuchiya, Katsuhiro Yoshimura, Yuji Iwashita, Yusuke Inoue, Tsutomu Ohta, Hirofumi Watanabe, Hidetaka Yamada, Akikazu Kawase, Masayuki Tanahashi, Hiroshi Ogawa, Kazuhito Funai, Kazuya Shinmura, Takafumi Suda, Haruhiko Sugimura

**Affiliations:** Department of Tumor Pathology, Hamamatsu University School of Medicine, Hamamatsu, Japan; Second Division, Department of Internal Medicine, Hamamatsu University School of Medicine, Hamamatsu, Japan; Department of Physical Therapy, Faculty of Health and Medical Sciences, Tokoha University, Hamamatsu, Japan; First Department of Surgery, Hamamatsu University School of Medicine, Hamamatsu, Japan; Division of Thoracic Surgery, Respiratory Disease Center, Seirei Mikatahara General Hospital, Hamamatsu, Japan; Department of Pathology, Seirei Mikatahara General Hospital, Hamamatsu, Japan

**Keywords:** Non-small cell lung cancer (NSCLC), m^6^A, ALKBH5, IGF2BPs, CDKN1A (p21), TIMP3

## Abstract

The modification of *N*^6^-methyladenosine (m^6^A) in RNA and its eraser ALKBH5, an m^6^A demethylase, play important roles across various steps of human carcinogenesis. However, the involvement of ALKBH5 in non-small cell lung cancer (NSCLC) development remains to be completely elucidated. The current study revealed that the expression of ALKBH5 were increased in NSCLC and increased expression of ALKBH5 worsened the prognosis of patients with NSCLC. *In vitro* study revealed that ALKBH5 knockdown suppressed cell proliferation ability of PC9 and A549 cells as well as promoted G1 arrest and increased the number of apoptotic cells. Furthermore, ALKBH5 overexpression increased the cell proliferation ability of the immortalized cell lines. Microarray analysis and western blotting revealed that the expression of CDKN1A or TIMP3 were increased by ALKBH5 knockdown. These alterations were offset by a double knockdown of both ALKBH5 and one of the IGF2BPs. The decline of mRNAs was, at least partly, owing to the destabilization of these mRNAs by one of the IGF2BPs. In conclusions, the ALKBH5–IGF2BPs axis promotes cell proliferation and tumorigenicity, which in turn causes the unfavorable prognosis of NSCLC.
