## Supplementary material for "m^6^A demethylase ALKBH5 promotes tumor cell proliferation by destabilizing IGF2BPs target genes and worsens the prognosis of patients with non-small cell lung cancer": Table S1

### Sheet: Sheet1
Table S3
primer name	number		sequence
GAPDH		Forward	AGGTGAAGGTCGGAGTCAAC
		Reverse	TTGAGGTCAATGAAGGGGTC
ALKBH5		Forward	CGGCGAAGGCTACACTTACG
		Reverse	CCACCAGCTTTTGGATCACCA
FTO		Forward	CTTCACCAAGGAGACTGCTATTTC
		Reverse	CAAGGTTCCTGTTGAGCACTCTG
E2F1		Forward	TCCCTGAGCTGTTCTTCTGC
		Reverse	AGTCTGTCTCCCTCCCTCAC
CDKN1A		Forward	GACCCCAAACACCTTCCAGC
		Reverse	TAGGTGGAGAAACGGGAACC
CCNG2		Forward	TGAACACTGCACCTGTCTCTG
		Reverse	TGCTACTCTATATTGCCCAGTTC
GADD45A		Forward	CTACACTGATGCAAGGATTACAGA
		Reverse	TCCTTCTTCATTTTCACCTCTTTCC
AGR2		Forward	ACACAAAGGACTCTCGACCC
		Reverse	CATCAAGGGTTTGTTGCTTGTC
CASP14		Forward	AAGCCAGCCAAAACTTAGCAC
		Reverse	AATGCACTCTTAGGTCTCTTCGG
TIMP3		Forward	CATGTGCAGTACATCCATACGG
		Reverse	CATCATAGACGCGACCTGTCA
PMAIP1		Forward	CCAAACTCTTCTGCTCAGGAACC
		Reverse	TGATGAAACGTGCACCTCCTG
ELF3		Forward	GCCAGATACCTCAGCGCTAC
		Reverse	CATGAGGCTACCGGAGTGG
AKAP12		Forward	CAGCCACCGAAATGTTGACG
		Reverse	TTCTCCGTTTCCTGTCCAGC
MFAP5	primer1	Forward	AGAGAGACACATTCAGCAGCC
		Reverse	GGTCCCAAGAGCGACATATTG
	primer2	Forward	AATGTGGATTTGCAGAGACC
		Reverse	CCTCCTTCCTCTCACCCATA
	primer3	Forward	TGGGGCTAAAGCATGAGGAC
		Reverse	ACTTCCCGACTAGACAACTGC
IGF2BP1		Forward	ATAGCTCCTTTATGCAGGCTC
		Reverse	CGGGTGGTGCAATCTTGATG
IGF2BP2		Forward	AAACATCCCTCCTCACCTGC
		Reverse	GTGTCTGTGTTGACTTGTTCC
IGF2BP3		Forward	CTTCTATGCTTGCCAGGTTGC
		Reverse	GAGCCTTCTGTTGTTGGTGC
RPL32		Forward	TGTGAAGCCCAAGATCGTCA
		Reverse	GTCAATGCCTCTGGGTTTCC
