## Supplementary material for "m^6^A demethylase ALKBH5 promotes tumor cell proliferation by destabilizing IGF2BPs target genes and worsens the prognosis of patients with non-small cell lung cancer": Table S2

### Sheet: Sheet1
Table S4
Clinical characteristics based on ALKBH5 and FTO expression in non-small cell lung cancer
		ALKBH5			FTO
	Total	low	high		low	high
	N = 627	N = 315	N = 312	p-value	N = 313	N = 314	p-value
Age
Median (range)	68 (23–88)	68 (23–88)	69 (39–85)	0.074	69 (23–88)	68 (34–85)	0.356
Sex, n (%)
Male	430 (68.6)	214 (67.9)	216 (69.2)	0.732	223 (71.2)	207 (65.9)	0.169
Female	197 (31.4)	101 (32.1)	96 (30.8)		90 (28.8)	107 (34.1)
Smoking history, n (%)
Never	184 (29.3)	100 (31.7)	84 (26.9)	0.389	85 (27.2)	99 (31.5)	0.389
Ever	432 (68.9)	209 (66.3)	223 (71.5)		221 (70.6)	211 (67.2)
Unkown	11 (1.8)	6 (1.9)	5 (1.6)		7 (2.2)	4 (1.3)
Histology, n (%)
Adenocarcinoma	413 (65.9)	205 (65.1)	208 (66.7)	0.151	204 (65.2)	209 (66.6)	0.184
Squamous cell carcinoma	170 (27.1)	93 (29.5)	77 (24.7)		92 (29.4)	78 (24.8)
Others	44 (7.0)	17 (5.4)	27 (8.7)		17 (5.4)	27 (8.6)
Tumor status, n (%)
1	255 (40.7)	138 (43.8)	117 (37.5)	0.149	145 (46.3)	110 (35.0)	0.002
2	273 (43.5)	123 (39.0)	150 (48.1)		114 (36.4)	159 (50.6)
3	62 (9.9)	33 (10.5)	29 (9.3)		31 (9.9)	31 (9.9)
4	37 (5.9)	21 (6.7)	16 (5.1)		23 (7.3)	14 (4.5)
Node metastasis, n (%)
0	467 (74.5)	252 (80.0)	215 (68.9)	0.003	245 (78.3)	222 (70.7)	0.004
1	69 (11.0)	28 (8.9)	41 (13.1)		27 (8.6)	42 (13.4)
2	84 (13.4)	30 (9.5)	54 (17.3)		38 (12.1)	46 (14.6)
3	7 (1.1)	5 (1.6)	2 (0.6)		3 (1.0)	4 (1.3)
Pathological stage, n (%)
1	395 (63.0)	213 (67.6)	182 (58.3)	0.055	211 (67.4)	184 (58.6)	0.034
2	111 (17.7)	49 (15.6)	62 (19.9)		44 (14.1)	67 (21.3)
3	121 (19.3)	53 (16.8)	68 (21.8)		58 (18.5)	63 (20.1)
Chemotherapy, n (%)
+	258 (41.1)	102 (32.4)	156 (50.0)	<0.001	77 (24.6)	181 (57.6)	<0.001
-	369 (58.9)	213 (67.6)	156 (50.0)		236 (75.4)	133 (42.4)
EGFR mutation with IHC, n (%)
Wild type	500 (79.7)	266 (84.4)	234 (75.0)	0.004	269 (85.9)	231 (73.6)	<0.001
Mutant	127 (20.3)	49 (15.6)	78 (25.0)		44 (14.1)	83 (26.4)
Differences between experimental groups were assessed using Mann–Whitney U-test for continuous variables or Fisher’s exact test for categorical data. Data represent median (range) or number (n) (%). IHC; immunohistochemistry
