## Supplementary material for "m^6^A demethylase ALKBH5 promotes tumor cell proliferation by destabilizing IGF2BPs target genes and worsens the prognosis of patients with non-small cell lung cancer": Table S3

### Sheet: Sheet1
Table S5
Multivariate Cox hazards models of survivals in all patients with non-small cell lung cancer
Variable	Per unit for HR	Univariate analysis				Multivariate analysis
		HR	95% CI	p-value		HR	95% CI	p-value
Age	1-year	1.023	1.007–1.040	0.005		1.039	1.019–1.060	<0.001
Sex	Male/Female	0.406	0.275–1.446	<0.001		1.267	0.686–2.331	0.447
Smoking status	Ever/Never	3.101	2.009–4.786	<0.001		3.024	1.510-6.053	<0.001
Histology	Ad to Sq	2.008	1.446–2.790	<0.001		1.116	0.766–1.625	0.568
Stage	1-stage	2.127	1.795–2.521	<0.001		2.307	1.943–2.739	<0.001
EGFR	mutant/wild	0.589	0.379–0.914	0.018
chemotherapy	+/−	1.054	0.776–1.431	0.736
ALKBH5	High to Low	1.675	1.230–2.521	0.001		1.468	1.039–2.073	0.029
FTO	High to Low	1.222	0.900–1.659	0.2
Prediction of mortality of patients with non–small-lung cancer. The univariate and multivariate Cox proportional hazards models were applied to generate the hazard ratios (HRs) of death. Multivariate analysis was adjusted by age, sex, smoking status, histology, stage, and ALKBH5. HR; hazard ratio, CI; confdence interval, Ad; adenocarcinoma, Sq; squamous cell carcinoma
