## Supplementary material for "m^6^A demethylase ALKBH5 promotes tumor cell proliferation by destabilizing IGF2BPs target genes and worsens the prognosis of patients with non-small cell lung cancer": Table S4

### Sheet: Sheet1
Table S6
	siALKBH5 #1 vs siNC (n=3)						siALKBH5 #3 vs siNC (n=3)
Gene Symbol	Average value of siALKBH5	Average value of siNC	Ratio {siALKBH5/siNC}	Log2Ratio {siALKBH5/siNC}	P-value		Average value of siALKBH5	Average value of siNC	Ratio {siALKBH5/siNC}	Log2Ratio {siALKBH5/siNC}	P-value
MFAP5	2340.25	291.374	8.03178	3.00572	9.81685e-05		3368.73	291.374	11.5615	3.53126	8.81042e-05
PI3	3895.59	668.962	5.82334	2.54185	2.39217e-05		1353.28	668.962	2.02295	1.01646	0.000891653
CHAC1	535.082	183.619	2.91408	1.54304	0.00031702		872.651	183.619	4.75251	2.24869	2.64896e-05
ASNS	1839.31	593.676	3.09818	1.63142	0.00047428		2421.35	593.676	4.07856	2.02806	5.83232e-05
PYCR1	1145.03	560.466	2.043	1.03069	0.00228725		2054.47	560.466	3.66564	1.87407	0.000142059
SERPINB7	507.663	208.462	2.43527	1.28408	0.00274384		665.712	208.462	3.19344	1.67511	0.00122222
THBD	39.4818	20.9493	1.88464	0.914288	5.9063e-06		77.8716	20.9493	3.71715	1.8942	2.36282e-06
OSBP2	512.956	144.478	3.5504	1.82798	1.13841e-05		295.806	144.478	2.04741	1.0338	0.000925562
KRT6A	10712.9	2670.7	4.01126	2.00406	0.000275317		4192.79	2670.7	1.56992	0.650695	0.00502865
HMGA2	317.333	94.3301	3.36407	1.75021	0.000148088		205.131	94.3301	2.17461	1.12075	3.46357e-05
E2F1	603.065	258.459	2.3333	1.22237	0.000792513		797.64	258.459	3.08613	1.6258	0.000210172
QSOX2	211.537	96.9811	2.18121	1.12513	0.00140804		262.127	96.9811	2.70286	1.43449	0.000628996
P2RX5	900.528	312.071	2.88565	1.5289	0.000884708		615.643	312.071	1.97276	0.980219	0.00374748
MARCH4	1604.57	485.118	3.30758	1.72578	0.00116846		751.754	485.118	1.54963	0.631925	0.00946212
FAM43A	165.836	69.1259	2.39905	1.26246	0.00411973		156.175	69.1259	2.25929	1.17587	0.00900384
CCNE1	1531.95	574.955	2.66448	1.41385	0.00073965		1083.78	574.955	1.88498	0.914549	0.00190882
PVRL3	3839.44	1483.13	2.58874	1.37225	0.000891753		2797.09	1483.13	1.88594	0.91528	0.00247061
SLC7A1	8259.72	4785.53	1.72598	0.787414	0.00766051		12779.3	4785.53	2.6704	1.41706	0.000650142
ENDOV	91.0625	44.8419	2.03074	1.02201	0.00570805		105.574	44.8419	2.35436	1.23533	0.00150165
EFNB2	1491.28	815.218	1.8293	0.871289	0.00660358		2082.5	815.218	2.55453	1.35306	0.000530237
TUBB3	599.36	365.614	1.63932	0.713101	0.00340578		989.206	365.614	2.7056	1.43595	0.00142451
PSAT1	32827.4	17611.5	1.86398	0.898388	0.00350188		43022.1	17611.5	2.44285	1.28856	0.000620005
SLC1A5	4897.09	2542.52	1.92608	0.945667	0.000121936		6023.3	2542.52	2.36903	1.2443	5.61883e-05
P2RX5-TAX1BP3	868.932	369.24	2.3533	1.23468	0.00340425		704.911	369.24	1.90909	0.932882	0.00775907
DNMT3B	101.368	45.8949	2.2087	1.1432	0.000534835		92.6472	45.8949	2.01868	1.01341	0.00129998
NGRN	4693.17	2003.56	2.34241	1.228	0.000142024		3753.07	2003.56	1.8732	0.905503	0.000140869
LRRC8A	3495.66	1537.91	2.27299	1.18459	4.23084e-06		2876.93	1537.91	1.87067	0.903557	0.00079836
SPECC1L-ADORA2A	226.24	115.44	1.95982	0.970718	0.00976571		249.737	115.44	2.16336	1.11327	0.00638415
SCARA3	1313.73	857.998	1.53116	0.614624	0.00908205		2223.84	857.998	2.5919	1.37401	0.000331273
JAG1	1563.43	670.518	2.33168	1.22137	0.000972765		1183.08	670.518	1.76442	0.819197	0.00618494
FAM129A	891.504	504.899	1.76571	0.820248	0.0064593		1146.69	504.899	2.27114	1.18341	0.00183486
FAM118A	807.183	517.334	1.56027	0.641799	0.00922249		1264.43	517.334	2.44412	1.28931	0.00107266
CCND3	4131.14	2023.17	2.04191	1.02992	0.000116598		3957.84	2023.17	1.95626	0.968097	0.000241433
MET	23971.1	13840.1	1.732	0.79244	0.000320285		30738.5	13840.1	2.22097	1.15119	0.000137069
CENPV	141.547	76.126	1.85937	0.894815	0.00506314		154.482	76.126	2.02929	1.02097	0.00295562
SIRT7	800.163	428.678	1.86658	0.9004	0.000485043		865.433	428.678	2.01884	1.01353	2.19871e-05
RAD54L2	251.492	141.211	1.78097	0.832666	0.00528988		292.791	141.211	2.07344	1.05202	0.00426166
PTPMT1	1665.24	915.268	1.8194	0.863463	0.00810808		1843.61	915.268	2.01429	1.01027	0.00276621
GADD45A	3206.97	2109.73	1.52009	0.604154	0.00832503		4867.47	2109.73	2.30715	1.20611	0.000711633
PCK2	182.575	93.2323	1.95828	0.969585	0.00357601		173.575	93.2323	1.86175	0.896658	0.00762956
PPT2	2576.44	1611.32	1.59896	0.677135	0.00106389		3526.13	1611.32	2.18835	1.12984	0.000358085
PMAIP1	264.378	157.872	1.67463	0.743842	0.00240985		328.491	157.872	2.08074	1.05709	0.00104946
AKAP12	521.948	323.475	1.61357	0.690252	0.00186687		687.421	323.475	2.12511	1.08754	0.000292334
NLE1	253.402	144.674	1.75153	0.808618	0.00888402		285.41	144.674	1.97278	0.980228	0.00312653
SUN3	89.8885	48.915	1.83765	0.87786	0.00572699		88.6919	48.915	1.81318	0.858525	0.00597228
INA	24518.8	13219.8	1.8547	0.891187	0.00153748		23619.6	13219.8	1.78669	0.837285	9.34321e-06
AIFM2	901.185	543.244	1.6589	0.730225	0.00751466		1072.33	543.244	1.97394	0.981076	0.0088421
IFNE	945.887	468.581	2.01862	1.01337	8.09669e-05		751.99	468.581	1.60482	0.682414	0.00284737
TEKT4P2	932.231	546.124	1.707	0.771459	0.000429875		1024.84	546.124	1.87657	0.908095	0.00240482
SLC25A19	490.407	288.1	1.70221	0.767408	0.000719471		539.604	288.1	1.87297	0.905331	0.00086021
MCFD2	13645.2	6697.99	2.03721	1.0266	0.0010043		10269.6	6697.99	1.53323	0.616576	0.00145836
MAP1B	28879.6	14890.6	1.93945	0.955651	0.00727803		24096.9	14890.6	1.61826	0.694445	0.0077739
ODC1	10996.5	5756.25	1.91035	0.93384	0.000817471		9376.85	5756.25	1.62899	0.703975	0.00483033
GARS	18353.6	11081.3	1.65627	0.727939	0.000827685		20740.6	11081.3	1.87168	0.904337	0.000433164
ZNF280B	330.221	210.71	1.56718	0.648171	0.00230747		409.891	210.71	1.94528	0.95998	0.00488749
MFI2	2016.69	1197.62	1.68391	0.751813	0.00127113		2144.75	1197.62	1.79084	0.840637	0.000884111
DNM1L	3152.72	1871.65	1.68446	0.752284	0.00218986		3334.81	1871.65	1.78175	0.833294	0.00168052
TRIB3	1961.07	1083.24	1.81037	0.856284	0.00501441		1775.12	1083.24	1.6387	0.712556	0.0029517
PRDM11	50.2642	28.0024	1.795	0.843983	0.00110826		46.2148	28.0024	1.65039	0.722805	0.00610877
CSF2RA	834.229	484.94	1.72027	0.782637	4.07989e-06		819.834	484.94	1.69059	0.757526	0.000200655
YARS	4461.22	2890.73	1.54328	0.626004	0.000666668		5358.41	2890.73	1.85365	0.890368	0.000258057
WASF3	55.1658	33.0557	1.66887	0.738876	0.0052166		56.5644	33.0557	1.71119	0.774997	0.00297247
KIAA0930	5303.75	3217.55	1.64838	0.721052	0.000212331		5446.75	3217.55	1.69283	0.759434	0.000596429
SPR	2004.97	1192.81	1.68087	0.749211	0.00461291		1953.36	1192.81	1.63761	0.71159	0.00200642
NOP16	1853.41	1179.14	1.57183	0.652445	7.096e-05		2049.7	1179.14	1.7383	0.797675	1.04095e-05
MRGBP	103.94	60.3275	1.72293	0.784861	0.00430484		95.7133	60.3275	1.58656	0.665903	0.00408064
RANGRF	410.208	234.39	1.75011	0.807445	0.00351835		363.577	234.39	1.55116	0.63335	0.00604069
CARM1	5564.21	3395.54	1.63868	0.712537	0.000271101		5641.26	3395.54	1.66137	0.732376	0.000531639
NPDC1	2424.97	1535.58	1.57919	0.659184	0.00146655		2630.44	1535.58	1.71299	0.776521	0.00342637
DAP	6045.5	3801.95	1.59011	0.669124	0.0050924		6459.99	3801.95	1.69913	0.764794	0.00334072
HTR1D	1342.63	796.679	1.68528	0.752992	1.80573e-05		1275.39	796.679	1.60088	0.678867	0.00187908
CDKN1A	927.031	603.907	1.53506	0.61829	0.00407559		1049.82	603.907	1.73838	0.797748	0.00308564
WARS	2162.83	1264.49	1.71044	0.774366	0.00117962		1973.48	1264.49	1.56069	0.642187	0.00166068
TIMP3	24180.6	14053	1.72067	0.782973	0.00198771		21530.3	14053	1.53208	0.615495	0.000204437
CLN6	2071.91	1261.2	1.64281	0.716166	0.000530414		2029.69	1261.2	1.60933	0.68646	0.00934424
AARS	10964.8	6746.51	1.62526	0.700666	0.00123026		10585.8	6746.51	1.56908	0.649915	0.00117642
FAM219A	256.453	152.693	1.67953	0.748058	0.00330092		230.237	152.693	1.50784	0.592484	0.00689963
DEDD2	567.402	369.86	1.5341	0.61739	0.00209602		606.421	369.86	1.63959	0.713338	0.00276233
PXK	1063.14	642.108	1.65571	0.727447	0.00119042		966.434	642.108	1.5051	0.589855	0.00234151
RNMTL1	846.506	533.223	1.58753	0.666783	0.00882183		836.42	533.223	1.56861	0.649489	0.00367891
UAP1	1959.95	1285.89	1.5242	0.60805	0.0010503		2076.74	1285.89	1.61502	0.691556	0.000702831
IFFO2	367.335	239.985	1.53066	0.61415	0.00501819		379.569	239.985	1.58163	0.661415	0.00402325
