## Supplementary material for "m^6^A demethylase ALKBH5 promotes tumor cell proliferation by destabilizing IGF2BPs target genes and worsens the prognosis of patients with non-small cell lung cancer": Table S5

### Sheet: Sheet1
Table S7
	siALKBH5 #1 vs siNC (n=3)						siALKBH5 #3 vs siNC (n=3)
Gene Symbol	Average value of siALKBH5	Average value of siNC	Ratio {siALKBH5/siNC}	Log2Ratio {siALKBH5/siNC}	P-value		Average value of siALKBH5	Average value of siNC	Ratio {siALKBH5/siNC}	Log2Ratio {siALKBH5/siNC}	P-value
ALKBH5	107.108	2827.91	0.0378754	-4.7226	7.51573e-06		40.5383	2827.91	0.0143351	-6.12431	3.84553e-05
METTL7A	399.036	1622.94	0.245873	-2.02402	0.00015366		84.7913	1622.94	0.0522456	-4.25855	0.000181626
CASP14	20.4767	90.6645	0.225851	-2.14656	0.00941926		18.2215	90.6645	0.200977	-2.3149	0.0062149
TNFSF10	514.081	1681.02	0.305815	-1.70927	0.000621192		393.199	1681.02	0.233905	-2.096	0.000258618
AGR2	113.468	426.79	0.265864	-1.91124	0.00120715		123.565	426.79	0.289523	-1.78825	0.00143986
ALDH3B2	316.703	944.277	0.335393	-1.57608	0.000160683		228.516	944.277	0.242001	-2.04692	4.15177e-05
LMLN	399.476	1815.29	0.220061	-2.18402	1.03331e-05		883.803	1815.29	0.486865	-1.03841	0.00011251
CCNG2	892.065	1878.8	0.474806	-1.07459	0.00319883		618.574	1878.8	0.329239	-1.60279	0.000673
GAS2L3	772.907	3386.01	0.228265	-2.13122	0.000319847		1963.02	3386.01	0.579743	-0.786515	0.000242573
NCCRP1	2064.07	7944.84	0.2598	-1.94453	0.000162979		4515.48	7944.84	0.568354	-0.815138	0.000433362
AMMECR1	360.786	1017.73	0.354501	-1.49614	0.00129574		511.745	1017.73	0.50283	-0.991856	0.00497862
APAF1	163.919	306.556	0.534712	-0.903166	0.00363549		102.816	306.556	0.335391	-1.57608	0.000186162
FAM217B	115.669	326.624	0.354135	-1.49763	0.00109079		173.526	326.624	0.531271	-0.91248	0.0034076
EYA1	243.02	545.772	0.445277	-1.16722	0.00107467		249.026	545.772	0.456282	-1.132	0.00032329
ALDOC	586.38	929.1	0.631126	-0.663999	0.000834661		279.47	929.1	0.300796	-1.73314	2.27857e-05
RNASE1	3723.31	6669.97	0.558219	-0.841096	0.00909738		2623.17	6669.97	0.393281	-1.34637	0.00162922
SEMA4B	401.024	1039.91	0.385632	-1.37471	0.00208303		594.083	1039.91	0.57128	-0.807729	0.00286578
ST6GALNAC3	27.4249	52.4931	0.522447	-0.936643	0.00412206		23.8139	52.4931	0.453658	-1.14032	0.00187629
AMOT	354.692	782.058	0.453538	-1.14071	0.00107423		410.104	782.058	0.524392	-0.931283	0.00346661
BZW1	7357.16	12902.4	0.570218	-0.810414	0.000591541		5468.53	12902.4	0.423839	-1.23841	0.000236351
AMACR	1109.55	1795.85	0.61784	-0.694695	0.00159087		734.391	1795.85	0.408938	-1.29005	0.00026487
DIAPH2	90.4679	204.389	0.442627	-1.17584	0.00502114		119.715	204.389	0.585723	-0.77171	0.00722449
ANPEP	11453.8	28158.2	0.406765	-1.29773	0.000286459		17856.9	28158.2	0.634165	-0.657069	0.000696641
SLC44A4	1353.1	2886.69	0.468738	-1.09315	0.000141648		1685.03	2886.69	0.583726	-0.776637	0.00126086
CXCL17	41.1464	89.3473	0.460522	-1.11866	0.000978886		53.2758	89.3473	0.596278	-0.745944	0.00560896
VPS13C	159.492	281.857	0.56586	-0.821482	0.000155971		144.8	281.857	0.513734	-0.960905	6.25923e-06
CNOT7	2491.71	4741.29	0.525535	-0.928143	0.00876053		2670.22	4741.29	0.563184	-0.828321	0.00314707
PECAM1	87.3521	160.299	0.544931	-0.875855	0.00249138		87.6588	160.299	0.546844	-0.870798	0.00539612
GNAL	321.746	587.219	0.547915	-0.867976	0.00103982		327.183	587.219	0.557173	-0.843803	0.00451194
SLC35F5	772.043	1472.31	0.524374	-0.931333	0.00133796		884.958	1472.31	0.601066	-0.734405	0.00495423
FAM178B	28.3156	45.9127	0.616726	-0.697298	0.00542413		23.3962	45.9127	0.50958	-0.972621	0.00618419
TMF1	511.881	1011.16	0.506232	-0.98213	4.49016e-05		641.089	1011.16	0.634013	-0.657415	0.000887334
RBM47	1593.12	3110.92	0.512105	-0.965489	0.000195518		1987.17	3110.92	0.638773	-0.646624	0.000933524
ELF3	299.158	594.229	0.503439	-0.99011	0.00939211		388.907	594.229	0.654474	-0.611592	0.00867314
COA5	556.738	996.939	0.558448	-0.840506	0.000379119		603.49	996.939	0.605342	-0.724177	0.000631209
SMDT1	576.522	1049.67	0.549244	-0.864482	0.000816702		650.805	1049.67	0.620011	-0.689634	0.00177374
MAPK10	17.7059	28.8663	0.613375	-0.705158	0.00655346		16.0839	28.8663	0.557185	-0.843772	0.00659435
SKAP2	1527.62	2783.42	0.54883	-0.865568	0.000410215		1761.45	2783.42	0.632838	-0.660092	0.00251378
HERC6	177.549	298.281	0.595242	-0.748451	0.000614903		186.93	298.281	0.626692	-0.674172	0.00492501
LNPEP	1586.6	2625.74	0.604252	-0.726779	0.00341742		1641.54	2625.74	0.625173	-0.677673	0.0028306
SERINC4	36.3385	55.5379	0.654301	-0.611974	0.00386785		32.1821	55.5379	0.579461	-0.787216	0.00221796
MYLIP	1133.76	1890.89	0.59959	-0.737953	0.00182229		1201.91	1890.89	0.635633	-0.653733	0.00199695
BNIP3L	11304.4	18855.9	0.599513	-0.738138	0.0013166		12232.8	18855.9	0.64875	-0.624265	0.000470343
FRK	1159.54	1926.37	0.601932	-0.732329	0.00369051		1263.84	1926.37	0.656073	-0.608072	0.00245884
C7orf69	13.1465	19.9999	0.657326	-0.60532	0.0051427		12.0415	19.9999	0.602078	-0.731979	0.0023912
CAMK2A	38.9925	59.0769	0.660029	-0.599399	0.00720568		36.1115	59.0769	0.611263	-0.710134	0.00442142
TCAIM	2174.39	3305.32	0.657846	-0.604178	0.00141355		2115.34	3305.32	0.63998	-0.643901	0.00313836
