## Supplementary material for "m^6^A demethylase ALKBH5 promotes tumor cell proliferation by destabilizing IGF2BPs target genes and worsens the prognosis of patients with non-small cell lung cancer": Table S6

### Sheet: Sheet1
Table S8
	siALKBH5 #1 vs siNC (n=3)						siALKBH5 #3 vs siNC (n=3)
Demethylase	Average value of siALKBH5	Average value of siNC	Ratio {siALKBH5/siNC}	Log2Ratio {siALKBH5/siNC}	P-value		Average value of siALKBH5	Average value of siNC	Ratio {siALKBH5/siNC}	Log2Ratio {siALKBH5/siNC}	P-value
ALKBH5	107.11	2827.91	0.0379	-4.7226	0		40.54	2827.91	0.0143	-6.1243	0
FTO	5745.04	7136.15	0.8051	-0.3128	0.0222		5528.95	7136.15	0.7748	-0.3681	0.0401
ALKBH3	493.95	475.27	1.0393	0.0556	0.6055		365.52	475.27	0.7691	-0.3788	0.079
Methyltransferase complex
METTL3	961.72	1080.74	0.8899	-0.1683	0.3722		998.37	1080.74	0.9238	-0.1144	0.392
METTL14	456.97	582.32	0.7847	-0.3497	0.2927		505.94	582.32	0.8688	-0.2029	0.5005
WTAP	1771.38	1564.94	1.1319	0.1788	0.1376		1961.06	1564.94	1.2531	0.3255	0.0582
METTL5	1845.12	1374.52	1.3424	0.4248	0.0326		1788.4	1374.52	1.3011	0.3797	0.038
METTL16	15.29	16.57	0.9233	-0.1152	0.6276		14.99	16.57	0.9047	-0.1444	0.5641
METTL16	727.62	617.32	1.1787	0.2372	0.2842		964.64	617.32	1.5626	0.644	0.0662
RBM15	1808.49	1637.08	1.1047	0.1437	0.0419		2269.21	1637.08	1.3861	0.4711	0.0217
RBM15B	506.13	608.46	0.8318	-0.2656	0.2391		723.61	608.46	1.1893	0.2501	0.1926
CBLL1	8701.16	8906.25	0.977	-0.0336	0.709		9344.35	8906.25	1.0492	0.0693	0.6507
ZC3H13	54.31	58.13	0.9343	-0.098	0.6778		54.49	58.13	0.9374	-0.0932	0.7122
ZC3H13	6184.87	7257.08	0.8523	-0.2306	0.095		7531.77	7257.08	1.0379	0.0536	0.5715
KIAA1429	461.08	961.38	0.4796	-1.0601	0.0053		1031.11	961.38	1.0725	0.101	0.4399
ZCCHC4	216.41	218.97	0.9883	-0.017	0.8342		210.44	218.97	0.961	-0.0574	0.6658
Reader
YTHDF1	4979.37	4101.09	1.2142	0.28	0.0446		5440.92	4101.09	1.3267	0.4078	0.0221
YTHDF2	2433.07	3075.83	0.791	-0.3382	0.0208		3636.38	3075.83	1.1822	0.2415	0.0537
YTHDF3	13190.2	13826.8	0.954	-0.068	0.6715		16690.8	13826.8	1.2071	0.2716	0.1952
YTHDC1	1308.93	1221.52	1.0716	0.0997	0.5655		1754.09	1221.52	1.436	0.522	0.0549
YTHDC2	429.96	382.99	1.1226	0.1669	0.3652		466.11	382.99	1.217	0.2833	0.0929
HNRNPA2B1	39293.2	40462.4	0.9711	-0.0423	0.6156		45872.4	40462.4	1.1337	0.181	0.0864
HNRNPC	48511	55197.7	0.8789	-0.1863	0.0067		42765.5	55197.7	0.7748	-0.3682	0.0007
IGF2BP1	3615.48	3329.2	1.086	0.119	0.2764		3720.24	3329.2	1.1175	0.1602	0.175
IGF2BP2	11701.2	10073.8	1.1615	0.216	0.1165		13712	10073.8	1.3612	0.4448	0.0261
IGF2BP3	5008.11	4932.43	1.0153	0.022	0.7458		5341.87	4932.43	1.083	0.115	0.3002
FMR1	3459.1	5920.46	0.5843	-0.7753	0.0003		6670.01	5920.46	1.1266	0.172	0.2414
