## Supplementary material for "m^6^A demethylase ALKBH5 promotes tumor cell proliferation by destabilizing IGF2BPs target genes and worsens the prognosis of patients with non-small cell lung cancer": Table S7

### Sheet: Sheet1
Table S9
	siALKBH5#1 vs siNC (n=3)			siALKBH5#3 vs siNC (n=3)
gene name	Log2-ratio {siALKBH5/siNC}	P-value		Log2-ratio {siALKBH5/siNC}	P-value
GPX6	1.09653	0.0289852		1.08783	0.0110527
MFSD1	0.97049	0.0148119		0.866393	0.038499
CTD-2170G1.2	0.889329	0.0168569		0.879189	0.00286647
MFAP5	0.755589	0.0128398		0.857354	0.00321859
pri-3-hsa-mir-378a	0.776762	0.036544		0.782203	0.0385909
RP11-112J3.15	0.702842	0.0986004		0.843271	0.00489455
HPS1	0.699633	0.0359278		0.810489	0.0087117
DGCR11	0.612835	0.0173891		0.83424	0.000131917
MAEA	0.663654	0.0172591		0.637103	0.0147144
CREB3L4	0.634836	0.0238557		0.645133	0.0158274
ADCY5	0.58854	0.016387		0.61293	0.00788188
